# Comprehensive long-read transcriptome analysis uncovers alternative RNA processing feature and isoform diversity in ovarian cancer progression

**DOI:** 10.64898/2026.03.11.710989

**Authors:** Tianxiang Liu, Jianying Lv, Shuo Wang, Yanhua Liu, Yanan Chen, Jia Li, Longlong Wang, Yi Shi, Wei Ding, Yongjun Piao

**Author notes:** Corresponding author. (Y.P.); (W.D.). These authors contributed equally to this work (Tianxiang Liu, Jianying Lv, Shuo Wang).

## Abstract

Post-transcriptional processing has a crucial yet largely unresolved dynamic change and role during the malignant progression of ovarian cancer, especially due to the limited read length of short-read RNA sequencing being insufficient to capture transcript diversity. Here, we performed Iso and RNA sequencing on paired normal, primary tumor, and metastatic samples, generating a comprehensive isoform atlas of over 41,000 full-length transcripts including many unannotated isoforms. Integrative analyses revealed extensive isoform-level remodeling across disease states that often occurred without concordant alterations at the gene level, emphasizing the importance of qualitative transcript regulation. Notably, we identified isoform-level alterations with distinct biological and clinical relevance, including differential expression of the short KRAS isoform, a tumor-specific isoform switch of TMEM201, and an alternative first-exon event in FNDC3B associated with poor survival. Together, these findings provide a high-resolution map of the ovarian cancer transcriptome and illustrate how long-read sequencing exposes multiple layers of post-transcriptional and clinical insight that remain hidden in conventional expression profiling.
