## Supplementary material for "Comprehensive long-read transcriptome analysis uncovers alternative RNA processing feature and isoform diversity in ovarian cancer progression": Table S1

### Sheet: Supplementary_Table_1
	Classification	CCS ReadsNum	CCS BaseNum	CCS N50	CCS MeanLen	CCS MaxLen	CCS GC(%)	Refine ReadsNum	Cluster ReadsNum	Cluster BaseNum	Cluster N50	Cluster MeanLen	Cluster MaxLen	Cluster GC(%)	Primary Mapped	Supplementary Mapped	Mapping Rate	Supplementary Mapping Rate	Isoform Count
N1	Normal Tissue	6309082	10270295251	1861	1627.86	9024	48.26	6291746	421374	680853208	1877	1615.79	5827	46.61	421163	4959	0.999499	0.0117686	28388
N2	Normal Tissue	5930611	10191212685	1919	1718.41	10427	43.3	5911147	676497	1225235003	2032	1811.15	6621	42.01	676285	10798	0.999687	0.0159616	29249
N3	Normal Tissue	6475429	10779273253	1818	1664.64	11987	44.39	6466328	409641	717277400	1990	1750.99	6041	43.91	409396	3831	0.999402	0.00935209	27931
P1	Primary Tumor	6284531	12096093584	2094	1924.74	8486	44.99	6275680	443866	867744780	2166	1954.97	6526	43.62	443742	5102	0.999721	0.0114945	30853
P2	Primary Tumor	6852047	11618895301	1964	1695.68	9409	44.4	6825805	551207	1001477763	2159	1816.88	7750	43.24	550955	6327	0.999543	0.0114784	31926
P3	Primary Tumor	6597831	10818774046	1797	1639.75	11677	44.2	6591953	412001	699014900	1917	1696.63	5239	43.57	411717	4061	0.999311	0.00985677	27507
M1	Metastasis	6295812	12460466630	2128	1979.17	9045	45.16	6285660	426149	865891571	2244	2031.9	6790	44	425961	5325	0.999559	0.0124956	30077
M2	Metastasis	4975728	8737992732	2002	1756.12	11526	44.27	4935623	525590	1006965577	2236	1915.88	7454	43.08	525391	8537	0.999621	0.0162427	27497
M3	Metastasis	2419225	3940216190	1767	1628.71	9390	42.49	2416714	162616	268795475	1839	1652.95	4820	42.58	162437	1206	0.998899	0.00741624	16305
